# Flavobacteria buffer nitrous oxide emissions from partial denitrifiers in coastal sediments

**DOI:** 10.1101/2025.11.24.689969

**Authors:** Thanh Nguyen-Dinh, Tess Hutchinson, Francesco Ricci, Hanif Prayitno, Luis Jimenez, Vera Eate, Pok Man Leung, Rachael Lappan, Sukhwan Yoon, Wei Wen Wong, Perran L.M. Cook, Chris Greening

## Abstract

Nearly one-fifth of global emissions of the potent greenhouse gas nitrous oxide (N_2_O) originate from the ocean, particularly from nutrient-polluted coastal regions. Permeable (sandy) sediments, which cover half of the continental shelf worldwide, are potential sources of N_2_O due to increasing nutrient inputs from urbanization and agriculture. Yet, the microbial processes determining N_2_O emissions in these dynamic and unique ecosystems remain understudied. Here, we combined environmental measurements, bacterial cultivation, and genomic analyses to understand the microbes and processes controlling N_2_O cycling in permeable sediments from Port Phillip Bay (Australia). We established a genomic resource comprising 249 metagenome-assembled genomes and 95 new isolate genomes. Genome-based metabolic reconstructions and culture-based gas measurements revealed diverse bacteria in these sediments produce N_2_O through incomplete denitrification pathways. However, these bacteria co-occurred with highly abundant clade II N_2_O-reducing bacteria from the *Flavobacteriaceae* family. Kinetic profiling revealed both clade II *nosZ* flavobacterial isolates and whole sand communities exhibit a low affinity for N_2_O, contrary to previous reports that clade II N_2_O reducers generally have a high substrate affinity. This indicates adaptation to the high residence times of N_2_O within production and consumption zones in the sands. Collectively, these N_2_O reducers remove most N_2_O produced in permeable sediments, supporting lower-than-expected coastal emissions predicted by biogeochemical models. We conclude that permeable sediments host specialised microbial communities that mitigate N_2_O emissions and buffer marine nitrogen cycling amid rising nutrient pollution.
