## Supplementary material for "Flavobacteria buffer nitrous oxide emissions from partial denitrifiers in coastal sediments": Supplmentary Table 4

### Sheet: S4-Isolate Summary
Table S4 - Isolate Summary
	Isolate ID	Completeness	Contamination	N50 (bp)	Average gene length (bo)	Size (bp)	GC content	Total contigs number	Max Contig Length	Location	Sediment Collection Date	Media	Pretreatment	Domain	Phylum	Class	Order	Family	Genus	Species
Isolate1	2216E_12	99.96	0.52	123264	335.601	3973249	0.65	114	273507	St. Kilda	2022-06-01	2216E	None	d__Bacteria	p__Actinomycetota	c__Actinomycetes	o__Actinomycetales	f__Brevibacteriaceae	g__Brevibacterium	s__		Number of non-assigned spcies	57								44
Isolate2	2216E_13	100	1.85	856261	285.718	4521802	0.4	37	1744099	St. Kilda	2022-06-01	Marine Broth	None	d__Bacteria	p__Bacillota	c__Bacilli	o__Bacillales_G	f__HB172195	g__Anaerobacillus_A	s__Anaerobacillus_A hwajinpoensis		Number of non-assigned genera	2
Isolate3	2216E_4	99.99	0.07	285437	322.2	5785572	0.44	112	1311749	St. Kilda	2022-06-01	2216E	None	d__Bacteria	p__Pseudomonadota	c__Gammaproteobacteria	o__Enterobacterales	f__Vibrionaceae	g__Vibrio	s__Vibrio splendidus
Isolate4	2216E_9.1	100	0	461791	324.125	3032004	0.68	30	635878	St. Kilda	2022-06-01	2216E	None	d__Bacteria	p__Actinomycetota	c__Actinomycetes	o__Actinomycetales	f__Dermatophilaceae	g__Dermacoccus	s__Dermacoccus abyssi
Isolate5	AN3	100	0.24	664358	324.775	4548740	0.63	24	1125431	St. Kilda	2022-06-01	Marine Broth	Enriched in 1mM Acetate	d__Bacteria	p__Pseudomonadota	c__Gammaproteobacteria	o__Pseudomonadales	f__Pseudomonadaceae	g__Stutzerimonas	s__Stutzerimonas sp018823765
Isolate6	AN4-1	100	0.17	724390	323.455	4432421	0.63	18	1364879	St. Kilda	2022-06-01	Marine Broth	Enriched in 1mM Acetate	d__Bacteria	p__Pseudomonadota	c__Gammaproteobacteria	o__Pseudomonadales	f__Pseudomonadaceae	g__Stutzerimonas	s__Stutzerimonas stutzeri_AE
Isolate7	AN7D	99.99	0.13	372989	327.135	3981233	0.66	54	560748	St. Kilda	2022-06-01	Marine Broth	Enriched in 1mM Acetate	d__Bacteria	p__Pseudomonadota	c__Gammaproteobacteria	o__Pseudomonadales	f__Halomonadaceae	g__Halomonas	s__
Isolate8	LJS9.1	99.99	0.21	1715017	335.652	3423307	0.55	22	1715017	St. Kilda	2022-03-01	Marine Broth	None	d__Bacteria	p__Pseudomonadota	c__Gammaproteobacteria	o__Pseudomonadales	f__Oleiphilaceae	g__Marinobacter	s__Marinobacter sp030718085
Isolate9	NO3-PO	100	0.02	864192	322.672	5153638	0.45	90	1215930	St. Kilda	2022-06-01	Marine Broth	Enriched in 1mM NO3-	d__Bacteria	p__Pseudomonadota	c__Gammaproteobacteria	o__Enterobacterales	f__Vibrionaceae	g__Vibrio	s__Vibrio diabolicus
Isolate10	R2A1-1	99.92	0.26	3371862	336.431	4269005	0.57	11	3371862	St. Kilda	2022-08-01	R2A	None	d__Bacteria	p__Pseudomonadota	c__Gammaproteobacteria	o__Pseudomonadales	f__Oleiphilaceae	g__Marinobacter	s__Marinobacter adhaerens
Isolate11	R2A3	100	0.22	486742	313.646	4108012	0.56	28	1273740	St. Kilda	2022-08-01	R2A	None	d__Bacteria	p__Pseudomonadota	c__Alphaproteobacteria	o__Rhodobacterales	f__Rhodobacteraceae	g__Pseudoruegeria	s__
Isolate12	R2A5	99.67	0.03	261577	335.813	3022560	0.35	54	546674	St. Kilda	2022-08-01	R2A	None	d__Bacteria	p__Bacteroidota	c__Bacteroidia	o__Flavobacteriales	f__Flavobacteriaceae	g__Flavobacterium	s__
Isolate13	R2A7	100	0.22	1025944	325.665	4455505	0.68	24	1609137	St. Kilda	2022-08-01	R2A	None	d__Bacteria	p__Pseudomonadota	c__Alphaproteobacteria	o__Rhizobiales	f__Tepidamorphaceae	g__Lutibaculum	s__
Isolate14	R2A9	99.89	0.11	407576	334.663	3102191	0.31	42	792066	St. Kilda	2022-08-01	R2A	None	d__Bacteria	p__Bacteroidota	c__Bacteroidia	o__Flavobacteriales	f__Flavobacteriaceae	g__Xanthomarina	s__
Isolate15	SA1	99.99	0.01	1604459	312.147	2172550	0.64	20	1604459	St. Kilda	2023-01-01	Marine Broth	None	d__Bacteria	p__Pseudomonadota	c__Alphaproteobacteria	o__Sphingomonadales	f__Sphingomonadaceae	g__Sphingomicrobium	s__
Isolate16	SA10	99.95	0.52	470334	323.843	3194952	0.39	97	728752	St. Kilda	2023-01-01	Marine Broth	None	d__Bacteria	p__Bacteroidota	c__Bacteroidia	o__Flavobacteriales	f__Flavobacteriaceae	g__Christiangramia	s__
Isolate17	SA17	99.97	0.02	1064501	335.511	3810070	0.58	19	1176850	St. Kilda	2023-01-01	Marine Broth	None	d__Bacteria	p__Pseudomonadota	c__Gammaproteobacteria	o__Pseudomonadales	f__Oleiphilaceae	g__Marinobacter	s__Marinobacter sediminum
Isolate18	SA20.1	99.97	0	277822	306.842	3905249	0.6	46	519529	St. Kilda	2023-01-01	Marine Broth	None	d__Bacteria	p__Pseudomonadota	c__Alphaproteobacteria	o__Rhodobacterales	f__Rhodobacteraceae	g__Sulfitobacter	s__
Isolate19	SA20	99.95	0.11	1056519	371.082	4622776	0.34	30	1400417	St. Kilda	2023-01-01	Marine Broth	None	d__Bacteria	p__Bacteroidota	c__Bacteroidia	o__Flavobacteriales	f__Flavobacteriaceae	g__Algibacter_E	s__Algibacter_E mikhailovii
Isolate20	SA21	99.96	0.02	735806	330.237	2483636	0.43	11	1162373	St. Kilda	2023-01-01	Marine Broth	None	d__Bacteria	p__Pseudomonadota	c__Gammaproteobacteria	o__Enterobacterales	f__Kangiellaceae	g__Kangiella	s__
Isolate21	SA22	99.99	1.8	377861	312.534	5621159	0.59	95	832189	St. Kilda	2023-01-01	Marine Broth	None	d__Bacteria	p__Pseudomonadota	c__Alphaproteobacteria	o__Rhodobacterales	f__Rhodobacteraceae	g__Antarctobacter	s__
Isolate22	SA27	100	0.15	178999	337.352	4300672	0.34	157	732292	St. Kilda	2023-01-01	Marine Broth	None	d__Bacteria	p__Bacteroidota	c__Bacteroidia	o__Flavobacteriales	f__Flavobacteriaceae	g__Maribacter	s__
Isolate23	SA30	100	0.24	247376	304.526	5557867	0.58	190	1305153	St. Kilda	2023-01-01	Marine Broth	None	d__Bacteria	p__Pseudomonadota	c__Alphaproteobacteria	o__Rhodobacterales	f__Rhodobacteraceae	g__Sedimentitalea	s__Sedimentitalea sp039941015
Isolate24	SA37	100	0.11	279832	306.254	4732333	0.57	60	455871	St. Kilda	2023-01-01	Marine Broth	None	d__Bacteria	p__Pseudomonadota	c__Alphaproteobacteria	o__Rhodobacterales	f__Rhodobacteraceae	g__Ruegeria	s__Ruegeria sp001238295
Isolate25	SA4	99.98	0.15	615918	339.898	3680435	0.33	51	1021275	St. Kilda	2023-01-01	Marine Broth	None	d__Bacteria	p__Bacteroidota	c__Bacteroidia	o__Flavobacteriales	f__Flavobacteriaceae	g__Cellulophaga	s__Cellulophaga tyrosinoxydans
Isolate26	SA5	100	0.42	2419490	351.687	4448635	0.36	26	2419490	St. Kilda	2023-01-01	Marine Broth	None	d__Bacteria	p__Bacteroidota	c__Bacteroidia	o__Flavobacteriales	f__Flavobacteriaceae	g__Maribacter	s__Maribacter litoralis
Isolate27	SA6	99.94	0.6	1012937	334.088	3426535	0.37	25	1303372	St. Kilda	2023-01-01	Marine Broth	None	d__Bacteria	p__Bacteroidota	c__Bacteroidia	o__Flavobacteriales	f__Flavobacteriaceae	g__Christiangramia	s__Christiangramia echinicola
Isolate28	SA8	100	0.15	763579	310.217	3758761	0.6	27	1327254	St. Kilda	2023-01-01	Marine Broth	None	d__Bacteria	p__Pseudomonadota	c__Alphaproteobacteria	o__Rhodobacterales	f__Rhodobacteraceae	g__Sulfitobacter	s__Sulfitobacter dubius
Isolate29	SA9	99.98	0.16	1697842	312.615	2795761	0.63	11	1697842	St. Kilda	2023-01-01	Marine Broth	None	d__Bacteria	p__Pseudomonadota	c__Alphaproteobacteria	o__Sphingomonadales	f__Sphingomonadaceae	g__Qipengyuania	s__
Isolate30	SK1	99.95	0.55	1236424	302.689	4135113	0.6	35	1355087	St. Kilda	2022-06-01	Marine Broth	None	d__Bacteria	p__Pseudomonadota	c__Alphaproteobacteria	o__Rhodobacterales	f__Rhodobacteraceae	g__Tateyamaria	s__
Isolate31	SK2	100	0.45	352738	352.806	3712635	0.3	53	671437	St. Kilda	2022-06-01	Marine Broth	None	d__Bacteria	p__Bacteroidota	c__Bacteroidia	o__Flavobacteriales	f__Flavobacteriaceae	g__Lutibacter	s__Lutibacter sp016342705
Isolate32	SN1	99.59	10.23	12835	274.328	5358960	0.53	1457	53824	St. Kilda	2022-06-01	Marine Broth	Enriched in 0.002 mg/L Starch and 1mM NO3-	d__Bacteria	p__Pseudomonadota	c__Gammaproteobacteria	o__Enterobacterales	f__Shewanellaceae	g__Shewanella	s__Shewanella algae
Isolate33	SN4	100	0.25	512785	324.705	4216727	0.65	24	989232	St. Kilda	2022-06-01	Marine Broth	Enriched in 0.002 mg/L Starch and 1mM NO3-	d__Bacteria	p__Pseudomonadota	c__Gammaproteobacteria	o__Pseudomonadales	f__Pseudomonadaceae	g__Stutzerimonas	s__Stutzerimonas balearica
Isolate34	ST1.2	99.98	0.06	697248	348.894	5082616	0.4	90	1240854	St. Kilda	2022-06-01	Marine Broth	None	d__Bacteria	p__Bacteroidota	c__Bacteroidia	o__Cytophagales	f__Cyclobacteriaceae	g__Algoriphagus	s__
Isolate35	ST12	100	0.2	272869	344.932	5101826	0.45	54	629987	St. Kilda	2022-06-01	Marine Broth	None	d__Bacteria	p__Bacteroidota	c__Bacteroidia	o__Cytophagales	f__Cyclobacteriaceae	g__Algoriphagus	s__
Isolate36	ST21	99.91	0.63	3505168	329.614	3802804	0.7	3	3505168	St. Kilda	2022-06-01	Marine Broth	None	d__Bacteria	p__Actinomycetota	c__Actinomycetes	o__Actinomycetales	f__Microbacteriaceae	g__Herbiconiux	s__Herbiconiux solani
Isolate37	ST23	99.97	0.08	3108162	325.719	3357370	0.57	6	3108162	St. Kilda	2022-06-01	Marine Broth	None	d__Bacteria	p__Pseudomonadota	c__Alphaproteobacteria	o__Sphingomonadales	f__Sphingomonadaceae	g__Erythrobacter	s__
Isolate38	ST25	99.98	0	931055	314.409	3196778	0.73	8	1116925	St. Kilda	2022-06-01	Marine Broth	None	d__Bacteria	p__Actinomycetota	c__Actinomycetes	o__Propionibacteriales	f__Nocardioidaceae	g__Aeromicrobium	s__Aeromicrobium massiliense
Isolate39	ST35	100	0.08	292152	311.5	3434809	0.67	38	572832	St. Kilda	2022-06-01	Marine Broth	None	d__Bacteria	p__Pseudomonadota	c__Alphaproteobacteria	o__Caulobacterales	f__Caulobacteraceae	g__Brevundimonas	s__
Isolate40	ST40	99.99	0.05	321303	331.004	3439969	0.33	74	846114	St. Kilda	2022-06-01	Marine Broth	None	d__Bacteria	p__Bacteroidota	c__Bacteroidia	o__Flavobacteriales	f__Flavobacteriaceae	g__Patiriisocius	s__Patiriisocius marinus
Isolate41	ST41	99.96	0.13	845486	330.303	3433337	0.32	70	1178489	St. Kilda	2022-06-01	Marine Broth	None	d__Bacteria	p__Bacteroidota	c__Bacteroidia	o__Flavobacteriales	f__Flavobacteriaceae	g__Olleya	s__Olleya marilimosa
Isolate42	ST42	99.99	0.1	1196766	327.967	4269069	0.52	33	1389134	St. Kilda	2022-08-01	Marine Broth	None	d__Bacteria	p__Pseudomonadota	c__Alphaproteobacteria	o__Rhodospirillales	f__Thalassospiraceae	g__Thalassospira	s__
Isolate43	ST43	100	0.19	510068	341.967	3764437	0.35	67	1171721	St. Kilda	2022-08-01	Marine Broth	None	d__Bacteria	p__Bacteroidota	c__Bacteroidia	o__Flavobacteriales	f__Flavobacteriaceae	g__Winogradskyella	s__
Isolate44	ST44	99.31	0.04	969685	341.191	3613009	0.37	29	990993	St. Kilda	2022-08-01	Marine Broth	None	d__Bacteria	p__Bacteroidota	c__Bacteroidia	o__Flavobacteriales	f__Flavobacteriaceae	g__Lutimonas	s__
Isolate45	ST46	100	0	895126	319.482	4087744	0.6	17	1463217	St. Kilda	2022-08-01	Marine Broth	None	d__Bacteria	p__Pseudomonadota	c__Alphaproteobacteria	o__Rhodobacterales	f__Rhodobacteraceae	g__Sulfitobacter	s__
Isolate46	ST48.1	99.99	0.17	709488	335.382	3195068	0.42	31	1005755	St. Kilda	2022-08-01	Marine Broth	None	d__Bacteria	p__Bacteroidota	c__Bacteroidia	o__Flavobacteriales	f__Flavobacteriaceae	g__Muriicola	s__Muriicola sp013042255
Isolate47	ST5	100	1.29	158826	341.694	5422976	0.4	120	404375	St. Kilda	2022-06-01	Marine Broth	None	d__Bacteria	p__Bacteroidota	c__Bacteroidia	o__Flavobacteriales	f__Flavobacteriaceae	g__Arenibacter	s__Arenibacter algicola
Isolate48	ST52	99.96	1.5	756359	311.431	3767695	0.59	19	1268930	St. Kilda	2022-08-01	Marine Broth	None	d__Bacteria	p__Pseudomonadota	c__Alphaproteobacteria	o__Rhodobacterales	f__Rhodobacteraceae	g__Litoreibacter	s__Litoreibacter albidus
Isolate49	ST55	99.97	0.23	391218	298.602	3853181	0.57	104	660994	St. Kilda	2022-08-01	Marine Broth	None	d__Bacteria	p__Pseudomonadota	c__Alphaproteobacteria	o__Rhodobacterales	f__Rhodobacteraceae	g__Yoonia	s__
Isolate50	ST56	99.98	0.02	892262	312.237	3625854	0.57	23	1243475	St. Kilda	2022-08-01	Marine Broth	None	d__Bacteria	p__Pseudomonadota	c__Alphaproteobacteria	o__Rhodobacterales	f__Rhodobacteraceae	g__Yoonia	s__Yoonia sp023263855
Isolate51	ST62.1	99.73	0.1	410387	333.924	3193839	0.31	67	1309091	St. Kilda	2022-08-01	Marine Broth	None	d__Bacteria	p__Bacteroidota	c__Bacteroidia	o__Flavobacteriales	f__Flavobacteriaceae	g__Xanthomarina	s__
Isolate52	ST8	99.99	0	489014	313.96	3614689	0.65	21	698350	St. Kilda	2022-06-01	Marine Broth	None	d__Bacteria	p__Pseudomonadota	c__Alphaproteobacteria	o__Rhodobacterales	f__Rhodobacteraceae	g__Roseibacterium	s__
Isolate53	STC11	99.99	0.06	1938312	317.444	3777900	0.63	16	1938312	St. Kilda	2023-01-01	Marine Broth	None	d__Bacteria	p__Pseudomonadota	c__Alphaproteobacteria	o__Rhodobacterales	f__Rhodobacteraceae	g__Lutimaribacter	s__
Isolate54	STC4	100	0.22	582418	332.391	3971114	0.4	33	758724	St. Kilda	2023-01-01	Marine Broth	None	d__Bacteria	p__Pseudomonadota	c__Gammaproteobacteria	o__Enterobacterales	f__Alteromonadaceae	g__Pseudoalteromonas	s__Pseudoalteromonas undina
Isolate55	STC7	99.98	0.1	525533	350.974	3836903	0.33	30	1684612	St. Kilda	2023-01-01	Marine Broth	None	d__Bacteria	p__Bacteroidota	c__Bacteroidia	o__Flavobacteriales	f__Flavobacteriaceae	g__Winogradskyella	s__
Isolate56	STC9	100	0.71	140741	311.51	5774020	0.63	174	332739	St. Kilda	2023-01-01	Marine Broth	None	d__Bacteria	p__Pseudomonadota	c__Alphaproteobacteria	o__Rhodobacterales	f__Rhodobacteraceae	g__Antarctobacter	s__
Isolate57	TA3	99.95	0.03	482290	340.802	3941047	0.36	57	987547	St. Kilda	2022-06-01	Marine Broth	None	d__Bacteria	p__Bacteroidota	c__Bacteroidia	o__Flavobacteriales	f__Flavobacteriaceae	g__Maribacter	s__
Isolate58	TA5	100	0.28	760537	310.372	2808322	0.61	7	1311274	St. Kilda	2022-06-01	Marine Broth	None	d__Bacteria	p__Pseudomonadota	c__Alphaproteobacteria	o__Sphingomonadales	f__Sphingomonadaceae	g__Qipengyuania	s__
Isolate59	TA6	99.99	0.2	943600	349.372	4170132	0.39	70	1041504	St. Kilda	2022-06-01	Marine Broth	None	d__Bacteria	p__Bacteroidota	c__Bacteroidia	o__Flavobacteriales	f__Flavobacteriaceae	g__Leeuwenhoekiella	s__
Isolate60	TA7	99.99	0.18	656445	339.614	3119879	0.33	45	935792	St. Kilda	2022-06-01	Marine Broth	None	d__Bacteria	p__Bacteroidota	c__Bacteroidia	o__Flavobacteriales	f__Flavobacteriaceae	g__Hanstruepera	s__
Isolate61	WER-B-NO3-1-2W	99.98	0.01	234205	331.88	5133993	0.67	67	473953	Werribee	2023-01-01	Marine Broth	Enriched in 1mM NO3-	d__Bacteria	p__Pseudomonadota	c__Alphaproteobacteria	o__Rhizobiales	f__Stappiaceae	g__Stappia	s__Stappia indica_A
Isolate62	WER-B-NO3-2-1-1	100	0.27	763245	320.288	4124166	0.45	49	1325359	Werribee	2023-01-01	Marine Broth	Enriched in 1mM NO3-	d__Bacteria	p__Pseudomonadota	c__Gammaproteobacteria	o__Enterobacterales	f__Vibrionaceae	g__Vibrio	s__Vibrio japonicus
Isolate63	WER-B-NO3-2-2	99.96	0.08	708334	316.177	4606800	0.62	39	1017780	Werribee	2023-01-01	Marine Broth	Enriched in 1mM NO3-	d__Bacteria	p__Pseudomonadota	c__Alphaproteobacteria	o__Rhizobiales	f__Rhizobiaceae	g__Nitratireductor	s__Nitratireductor aquimarinus
Isolate64	WER-B-NO3-3-3	99.89	0.2	170886	326.017	3582226	0.59	88	373404	Werribee	2023-01-01	Marine Broth	Enriched in 1mM NO3-	d__Bacteria	p__Pseudomonadota	c__Gammaproteobacteria	o__Enterobacterales	f__Aeromonadaceae	g__Oceanimonas	s__
Isolate65	WER-BNO2-3-3	99.98	0.39	96254	334.051	3751530	0.38	78	301900	Werribee	2023-01-01	Marine Broth	Enriched in 1mM NO2-	d__Bacteria	p__Bacteroidota	c__Bacteroidia	o__Cytophagales	f__Cyclobacteriaceae	g__CAXBDP01	s__CAXBDP01 sp963974465
Isolate66	WER-MB-NO2-1-4	99.99	0.02	328564	324.283	2622244	0.48	41	667062	Werribee	2023-01-01	Marine Broth	Enriched in 1mM NO2-	d__Bacteria	p__Pseudomonadota	c__Gammaproteobacteria	o__Enterobacterales	f__Alteromonadaceae	g__Pseudidiomarina	s__Pseudidiomarina sp018222985
Isolate67	WER-MB-NO2-3-2	99.92	0.52	190948	317.528	3618265	0.58	93	277560	Werribee	2023-01-01	Marine Broth	Enriched in 1mM NO2-	d__Bacteria	p__Pseudomonadota	c__Gammaproteobacteria	o__Enterobacterales	f__Aeromonadaceae	g__Oceanimonas	s__
Isolate68	WER-MB-NO2-3-3B	99.98	0.28	199470	323.18	3687298	0.55	97	391417	Werribee	2023-01-01	Marine Broth	Enriched in 1mM NO2-	d__Bacteria	p__Pseudomonadota	c__Gammaproteobacteria	o__Enterobacterales	f__Aeromonadaceae	g__Oceanimonas	s__
Isolate69	WER-MB-NO2-3-3O	99.98	0.04	331491	328.665	3122232	0.35	54	867148	Werribee	2023-01-01	Marine Broth	Enriched in 1mM NO2-	d__Bacteria	p__Bacteroidota	c__Bacteroidia	o__Flavobacteriales	f__Flavobacteriaceae	g__Xanthomarina	s__Xanthomarina gelatinilytica
Isolate70	WER-MB-NO2-3-3W	100	0.08	203990	322.15	5479814	0.62	134	585285	Werribee	2023-01-01	Marine Broth	Enriched in 1mM NO2-	d__Bacteria	p__Pseudomonadota	c__Gammaproteobacteria	o__Pseudomonadales	f__Pseudomonadaceae	g__Pseudomonas_E	s__Pseudomonas_E putida_Y
Isolate71	WER-MB-NO3-1-4	99.96	0.14	609188	282.836	4082601	0.4	33	851051	Werribee	2023-01-01	Marine Broth	Enriched in 1mM NO3-	d__Bacteria	p__Bacillota	c__Bacilli	o__Bacillales_H	f__Bacillaceae_D	g__Alkalihalophilus	s__Alkalihalophilus pseudofirmus
Isolate72	WER-MB-NO3-3-3	100	0.59	329533	333.01	4437983	0.53	64	695406	Werribee	2023-01-01	Marine Broth	Enriched in 1mM NO3-	d__Bacteria	p__Pseudomonadota	c__Gammaproteobacteria	o__Enterobacterales	f__Shewanellaceae	g__Shewanella	s__Shewanella sp022398425
Isolate73	WER13	99.99	0.14	551037	344.297	3904063	0.32	65	1090994	Werribee	2022-10-01	Marine Broth	None	d__Bacteria	p__Bacteroidota	c__Bacteroidia	o__Flavobacteriales	f__Flavobacteriaceae	g__Winogradskyella	s__
Isolate74	WER2	99.61	0.08	409000	345.132	3524234	0.31	75	738748	Werribee	2022-10-01	Marine Broth	None	d__Bacteria	p__Bacteroidota	c__Bacteroidia	o__Flavobacteriales	f__Flavobacteriaceae	g__Algibacter_B	s__Algibacter_B sp947495675
Isolate75	WER3	99.98	0.05	823587	309.84	4706962	0.57	23	1970818	Werribee	2022-10-01	Marine Broth	None	d__Bacteria	p__Pseudomonadota	c__Alphaproteobacteria	o__Rhodobacterales	f__Rhodobacteraceae	g__Ruegeria	s__Ruegeria atlantica_G
Isolate76	WER5	99.99	0.02	969693	320.086	4182531	0.56	23	1407853	Werribee	2022-10-01	Marine Broth	None	d__Bacteria	p__Pseudomonadota	c__Alphaproteobacteria	o__Rhodobacterales	f__Rhodobacteraceae	g__Sulfitobacter	s__Sulfitobacter sp025143825
Isolate77	WER7	100	0.87	615931	311.396	4021451	0.62	41	1088868	Werribee	2022-10-01	Marine Broth	None	d__Bacteria	p__Pseudomonadota	c__Alphaproteobacteria	o__Rhodobacterales	f__Rhodobacteraceae	g__Albidovulum	s__
Isolate78	WER9	99.95	0.11	358702	352.482	3528735	0.29	52	907341	Werribee	2022-10-01	Marine Broth	None	d__Bacteria	p__Bacteroidota	c__Bacteroidia	o__Flavobacteriales	f__Flavobacteriaceae	g__Lutibacter	s__Lutibacter sp033101135
Isolate79	WERA6	99.99	0.34	452903	344.411	3932082	0.32	82	1023732	Werribee	2023-01-01	Marine Broth	None	d__Bacteria	p__Bacteroidota	c__Bacteroidia	o__Flavobacteriales	f__Flavobacteriaceae	g__Cellulophaga	s__Cellulophaga lytica
Isolate80	WERB1	99.98	0.17	345242	344.098	3335864	0.34	62	569320	Werribee	2023-01-01	Marine Broth	None	d__Bacteria	p__Bacteroidota	c__Bacteroidia	o__Flavobacteriales	f__Flavobacteriaceae	g__Psychroserpens	s__
Isolate81	WERB10	99.8	0.02	362682	330.516	2392592	0.31	32	465272	Werribee	2023-01-01	Marine Broth	None	d__Bacteria	p__Bacteroidota	c__Bacteroidia	o__Flavobacteriales	f__Flavobacteriaceae	g__Flavobacterium	s__
Isolate82	WERB11	100	0.37	298147	282.79	3695856	0.43	45	701842	Werribee	2023-01-01	Marine Broth	None	d__Bacteria	p__Bacillota	c__Bacilli	o__Bacillales_D	f__Halobacillaceae	g__Halobacillus	s__
Isolate83	WERB13	99.84	0.1	377448	333.998	2928180	0.31	52	762933	Werribee	2023-01-01	Marine Broth	None	d__Bacteria	p__Bacteroidota	c__Bacteroidia	o__Flavobacteriales	f__Flavobacteriaceae	g__Mesoflavibacter	s__Mesoflavibacter zeaxanthinifaciens
Isolate84	WERB14	99.99	0.14	2417587	309.297	3913387	0.6	16	2417587	Werribee	2023-01-01	Marine Broth	None	d__Bacteria	p__Pseudomonadota	c__Alphaproteobacteria	o__Rhodobacterales	f__Rhodobacteraceae	g__Sulfitobacter	s__
Isolate85	WERB15	99.98	0.02	234933	340.25	3849091	0.36	111	686597	Werribee	2023-01-01	Marine Broth	None	d__Bacteria	p__Bacteroidota	c__Bacteroidia	o__Flavobacteriales	f__Flavobacteriaceae	g__Salegentibacter	s__Salegentibacter maritimus
Isolate86	WERB16	98.51	0.28	655320	324.071	3408791	0.68	24	741520	Werribee	2023-01-01	Marine Broth	None	d__Bacteria	p__Pseudomonadota	c__Alphaproteobacteria	o__Rhodobacterales	f__Rhodobacteraceae	g__	s__
Isolate87	WERB17	100	0.03	1644075	317.747	2688919	0.62	7	1644075	Werribee	2023-01-01	Marine Broth	None	d__Bacteria	p__Pseudomonadota	c__Alphaproteobacteria	o__Sphingomonadales	f__Sphingomonadaceae	g__Qipengyuania	s__
Isolate88	WERB18	99.97	0.05	484791	334.746	3190405	0.38	70	637462	Werribee	2023-01-01	Marine Broth	None	d__Bacteria	p__Bacteroidota	c__Bacteroidia	o__Flavobacteriales	f__Flavobacteriaceae	g__Dokdonia	s__Dokdonia sp947496725
Isolate89	WERB2	100	0.08	277437	318.85	5393286	0.44	127	1048232	Werribee	2023-01-01	Marine Broth	None	d__Bacteria	p__Pseudomonadota	c__Gammaproteobacteria	o__Enterobacterales	f__Vibrionaceae	g__Vibrio	s__Vibrio alginolyticus
Isolate90	WERB8	99.95	0.02	375617	338.172	2834942	0.31	38	662884	Werribee	2023-01-01	Marine Broth	None	d__Bacteria	p__Bacteroidota	c__Bacteroidia	o__Flavobacteriales	f__Flavobacteriaceae	g__Mesoflavibacter	s__Mesoflavibacter zeaxanthinifaciens
Isolate91	WERB9	99.99	0.09	480562	332.57	3390045	0.31	82	1462870	Werribee	2023-01-01	Marine Broth	None	d__Bacteria	p__Bacteroidota	c__Bacteroidia	o__Flavobacteriales	f__Flavobacteriaceae	g__Tenacibaculum	s__
Isolate92	WERD10	100	0.69	767520	281.614	5244092	0.46	47	1642027	Werribee	2023-01-01	Marine Broth	None	d__Bacteria	p__Bacillota	c__Bacilli	o__Bacillales_B	f__DSM-18226	g__Bacillus_AB	s__Bacillus_AB infantis
Isolate93	WERD11	99.97	0.02	415898	325.753	3341293	0.38	57	745510	Werribee	2023-01-01	Marine Broth	None	d__Bacteria	p__Bacteroidota	c__Bacteroidia	o__Flavobacteriales	f__Flavobacteriaceae	g__Aequorivita	s__Aequorivita sp002364215
Isolate94	WERD12	99.94	0.78	388853	288.307	4262426	0.39	47	707004	Werribee	2023-01-01	Marine Broth	None	d__Bacteria	p__Bacillota	c__Bacilli	o__Bacillales_H	f__Bacillaceae_D	g__Alkalicoccobacillus	s__Alkalicoccobacillus plakortidis
Isolate95	WERD8	99.98	0.17	899392	281.034	4136231	0.36	30	1782367	Werribee	2023-01-01	Marine Broth	None	d__Bacteria	p__Bacillota	c__Bacilli	o__Bacillales_A	f__Planococcaceae	g__Psychrobacillus	s__Psychrobacillus psychrodurans

### Sheet: Isolate Metabolic Annotation
	Bin.ID	ARO	AtpA	CcoN	Clade I NosZ	Clade II NosZ	CoxA	CoxL	CydA	CyoA	FCC	FdhA	FeFe	MtrB	NapA	NarG	NiFe	NirK	NirS	NorB	NrfA	NuoF	PsbA	RbcL	RdhA	RHO	SdhA_FrdA	SoxB	Sqr
Isolate1	2216E_12	0	1	0	0	0	1	0	1	0	0	0	0	0	0	1	0	0	0	0	0	0	0	0	0	0	1	0	0
Isolate2	2216E_13	0	1	0	0	0	3	0	2	2	0	2	0	0	0	0	0	0	0	0	0	0	0	0	0	1	1	0	0
Isolate3	2216E_4	1	2	2	0	0	2	0	3	1	0	1	0	0	1	0	0	0	0	0	1	0	0	0	0	0	2	0	0
Isolate4	2216E_9.1	0	1	0	0	0	1	0	1	0	0	0	0	0	0	0	0	0	0	0	0	0	0	0	0	0	1	0	0
Isolate5	AN3	0	1	3	1	0	2	0	4	0	0	1	0	0	1	1	0	1	1	2	0	0	0	0	0	0	1	0	1
Isolate6	AN4-1	0	1	2	1	0	2	0	4	0	0	2	0	0	1	1	0	1	1	2	0	0	0	0	0	0	1	0	1
Isolate7	AN7D	0	2	2	0	0	1	0	2	0	0	1	0	0	0	1	1	0	1	1	0	0	0	0	0	0	1	0	2
Isolate8	LJS9.1	0	1	1	0	0	1	0	2	0	0	0	0	0	0	0	0	0	0	0	0	0	0	0	0	0	1	0	0
Isolate9	NO3-PO	0	2	1	0	0	2	0	4	1	0	1	0	0	1	0	0	0	0	0	1	0	0	0	0	0	2	0	0
Isolate10	R2A1-1	0	2	1	1	0	1	0	2	0	0	1	0	0	0	1	0	0	0	1	0	0	0	0	0	0	1	0	1
Isolate11	R2A3	0	1	1	0	0	1	1	0	0	0	1	0	0	1	0	0	1	0	1	0	1	0	0	1	0	1	0	0
Isolate12	R2A5	0	1	1	0	0	1	0	0	0	0	0	0	0	0	0	0	0	0	0	0	1	0	0	0	0	1	0	0
Isolate13	R2A7	0	2	3	0	0	3	1	1	0	1	2	0	0	0	2	0	1	0	1	0	2	0	1	0	0	1	1	1
Isolate14	R2A9	0	1	1	0	1	1	0	0	0	0	0	0	0	0	0	0	1	0	2	0	0	0	0	0	0	1	0	2
Isolate15	SA1	0	1	0	0	0	1	0	0	0	0	0	0	0	0	0	0	0	0	0	0	1	0	0	0	0	1	0	0
Isolate16	SA10	0	1	1	0	0	1	0	1	0	0	0	0	0	0	0	0	0	0	0	0	0	0	0	0	0	1	0	0
Isolate17	SA17	0	1	2	0	0	1	0	2	0	0	1	0	0	0	0	0	0	0	0	0	0	0	0	0	0	1	0	0
Isolate18	SA20.1	0	1	1	0	0	3	0	1	0	0	1	0	0	0	0	0	0	0	0	0	1	0	0	1	0	1	1	0
Isolate19	SA20	0	1	1	0	0	1	0	1	0	0	1	0	0	1	0	0	1	0	0	1	0	0	0	0	0	2	0	1
Isolate20	SA21	0	1	2	0	0	1	0	1	0	0	0	0	0	0	0	0	0	0	0	0	1	0	0	0	0	1	0	0
Isolate21	SA22	1	2	1	0	0	1	1	1	0	1	1	0	0	0	1	0	1	0	1	0	1	0	0	2	0	1	1	1
Isolate22	SA27	0	1	1	0	1	1	0	1	0	0	1	0	0	1	0	0	0	0	0	0	0	0	0	0	0	1	0	1
Isolate23	SA30	0	2	1	0	0	2	1	0	1	1	4	0	0	0	0	0	0	1	1	0	2	0	0	1	0	1	1	1
Isolate24	SA37	1	1	1	1	0	1	1	2	1	1	1	0	0	1	0	0	0	1	1	0	1	0	0	1	0	1	1	0
Isolate25	SA4	0	1	1	0	1	1	0	1	0	0	1	0	0	0	0	0	0	0	1	0	0	0	0	0	0	1	0	1
Isolate26	SA5	0	1	1	0	0	1	0	1	0	0	1	0	0	0	0	0	0	0	0	0	0	0	0	0	0	1	0	0
Isolate27	SA6	0	1	1	0	0	1	0	1	0	0	0	0	0	0	0	0	0	0	0	0	0	0	0	0	0	1	0	0
Isolate28	SA8	0	1	1	0	0	4	0	1	0	0	1	0	0	0	0	0	0	0	0	0	1	0	0	1	0	1	1	0
Isolate29	SA9	0	1	1	0	0	2	0	1	0	0	0	0	0	0	0	0	0	0	0	0	1	0	0	0	0	1	0	1
Isolate30	SK1	0	1	1	0	0	1	0	1	0	1	1	0	0	0	0	0	1	0	1	0	1	1	0	0	0	1	1	0
Isolate31	SK2	0	1	1	0	1	1	0	1	0	0	0	0	0	0	0	2	0	0	1	2	0	0	0	0	0	1	0	1
Isolate32	SN1	0	1	1	0	0	1	0	3	0	0	1	1	2	10	0	1	0	0	1	4	0	0	0	0	0	2	0	0
Isolate33	SN4	0	2	3	1	0	3	0	4	0	0	3	0	0	1	1	0	0	1	2	0	0	0	0	0	0	1	0	0
Isolate34	ST1.2	0	1	2	0	1	1	0	1	0	0	1	0	0	0	0	0	0	0	0	0	0	0	0	0	0	1	0	0
Isolate35	ST12	0	1	2	0	1	1	0	1	0	0	1	0	0	0	0	0	0	0	1	0	0	0	0	0	0	1	0	1
Isolate36	ST21	0	1	0	0	0	1	0	1	0	0	0	0	0	0	0	0	0	0	0	0	0	0	0	0	0	1	0	0
Isolate37	ST23	0	1	1	0	0	1	0	0	0	0	0	0	0	0	0	0	0	0	0	0	1	1	0	0	0	1	0	0
Isolate38	ST25	0	1	0	0	0	1	0	2	0	0	0	0	0	0	1	0	0	0	0	0	1	0	0	0	0	1	0	0
Isolate39	ST35	0	1	0	0	0	3	0	1	1	0	0	0	0	0	0	0	0	0	0	0	1	0	0	0	0	1	0	0
Isolate40	ST40	0	1	1	0	1	1	0	1	0	0	0	0	0	0	0	0	0	0	1	0	0	0	0	0	0	1	0	1
Isolate41	ST41	0	1	1	0	1	1	0	1	0	0	0	0	0	0	0	0	0	0	0	0	0	0	0	0	0	1	0	1
Isolate42	ST42	0	1	1	0	0	2	0	1	1	1	1	0	0	1	0	0	0	0	0	0	2	0	0	0	0	1	1	1
Isolate43	ST43	0	1	1	0	1	1	0	1	0	0	0	0	0	0	0	2	0	0	1	0	0	0	0	0	1	2	0	1
Isolate44	ST44	0	1	1	0	1	1	1	0	0	0	2	0	0	1	0	2	0	0	0	1	0	0	0	0	0	2	0	1
Isolate45	ST46	0	2	1	0	0	1	1	1	0	1	1	0	0	0	0	0	0	0	0	0	1	0	0	1	0	1	1	1
Isolate46	ST48.1	0	1	1	0	1	1	0	0	0	0	0	0	0	0	0	0	0	0	0	0	0	0	0	0	1	2	0	0
Isolate47	ST5	0	1	1	0	1	1	0	0	0	0	1	0	0	1	0	0	1	0	2	0	0	0	0	0	0	1	0	1
Isolate48	ST52	0	1	1	1	0	1	0	0	0	1	1	0	0	0	0	0	1	0	1	0	1	0	0	1	0	1	1	0
Isolate49	ST55	0	2	2	0	0	1	0	3	0	1	1	0	0	0	1	1	0	0	0	0	1	1	0	1	0	1	1	2
Isolate50	ST56	0	1	1	0	0	1	0	3	0	1	1	0	0	0	1	1	0	0	0	0	1	1	0	1	0	1	1	2
Isolate51	ST62.1	0	1	1	0	1	1	0	0	0	0	0	0	0	0	0	0	1	0	2	0	0	0	0	0	0	1	0	0
Isolate52	ST8	0	1	1	0	0	1	0	2	0	1	1	1	0	0	0	0	0	0	0	0	2	1	0	1	0	1	1	2
Isolate53	STC11	0	1	1	0	0	1	0	1	0	1	1	1	0	0	1	0	0	0	0	0	2	1	1	2	0	1	1	2
Isolate54	STC4	0	1	1	0	0	2	0	1	1	0	0	0	0	0	0	0	0	0	0	0	0	0	0	0	0	1	0	0
Isolate55	STC7	0	1	1	0	1	1	0	1	0	0	0	0	0	0	0	0	0	0	1	0	0	0	0	0	0	1	0	2
Isolate56	STC9	0	1	1	0	0	1	1	1	0	1	1	0	0	0	0	0	1	0	1	0	1	0	0	1	0	1	1	1
Isolate57	TA3	0	1	1	0	0	1	1	1	0	0	1	0	0	0	0	0	0	0	0	0	0	0	0	0	0	2	0	0
Isolate58	TA5	0	1	1	0	0	1	0	1	0	0	0	0	0	0	0	0	0	0	0	0	1	0	0	0	0	1	0	1
Isolate59	TA6	0	1	1	0	0	1	0	1	0	0	1	0	0	0	0	1	0	0	0	0	0	0	0	0	0	1	0	0
Isolate60	TA7	0	1	1	0	1	1	0	0	0	0	0	0	0	0	0	0	0	0	1	0	0	0	0	0	0	1	0	1
Isolate61	WER-B-NO3-1-2W	0	1	1	0	0	2	0	1	0	1	1	0	0	1	0	0	1	0	1	0	2	0	0	0	0	1	1	1
Isolate62	WER-B-NO3-2-1-1	0	1	1	1	0	2	0	2	1	0	1	0	0	1	0	0	0	0	0	1	0	0	0	0	0	2	0	0
Isolate63	WER-B-NO3-2-2	0	1	1	0	0	1	0	1	0	0	1	0	0	0	1	0	0	0	0	0	2	0	0	0	0	1	0	2
Isolate64	WER-B-NO3-3-3	0	1	1	0	0	2	0	1	1	0	1	0	0	1	0	1	1	0	1	0	1	0	0	0	0	1	0	0
Isolate65	WER-BNO2-3-3	0	1	2	0	1	1	0	0	0	0	0	0	0	0	0	0	0	0	1	0	0	0	0	0	0	1	0	0
Isolate66	WER-MB-NO2-1-4	0	1	1	0	0	1	0	0	0	0	0	0	0	0	0	0	1	1	1	0	0	0	0	0	0	1	0	1
Isolate67	WER-MB-NO2-3-2	0	1	1	1	0	2	0	1	1	0	1	0	0	0	0	1	1	0	1	0	1	0	0	0	0	1	0	0
Isolate68	WER-MB-NO2-3-3B	0	1	1	0	0	1	0	1	0	0	1	0	0	1	0	1	1	0	1	0	1	0	0	0	0	1	0	0
Isolate69	WER-MB-NO2-3-3O	0	1	1	0	1	1	0	1	0	0	0	0	0	0	0	0	1	0	2	0	0	0	0	0	0	1	0	1
Isolate70	WER-MB-NO2-3-3W	0	1	2	0	0	2	0	2	1	0	1	0	0	0	0	0	0	0	0	0	1	0	0	0	0	1	0	1
Isolate71	WER-MB-NO3-1-4	0	1	0	0	0	1	0	2	0	0	1	0	0	0	0	0	0	0	0	0	0	0	0	0	0	1	0	0
Isolate72	WER-MB-NO3-3-3	0	1	1	1	0	1	0	3	0	0	1	0	3	2	0	1	1	0	1	2	0	0	0	0	0	2	0	0
Isolate73	WER13	0	1	1	0	1	1	0	1	0	0	0	0	0	0	0	0	0	0	1	1	0	0	0	0	0	1	0	1
Isolate74	WER2	0	1	1	0	1	1	0	1	0	0	1	0	0	0	0	0	0	0	1	1	0	0	0	0	0	1	0	1
Isolate75	WER3	0	1	2	1	0	1	1	1	1	0	1	0	0	1	0	0	0	1	1	0	1	0	0	2	0	1	0	0
Isolate76	WER5	0	2	1	1	0	1	0	1	0	1	1	0	0	0	0	0	0	0	0	0	1	0	0	1	0	1	1	1
Isolate77	WER7	0	1	1	1	0	1	0	0	0	1	1	0	0	1	0	0	1	0	1	0	1	0	0	0	0	1	1	1
Isolate78	WER9	0	1	1	0	0	1	0	1	0	0	0	0	0	0	0	1	0	0	0	1	0	0	0	0	0	1	0	1
Isolate79	WERA6	0	1	1	0	0	1	0	1	0	0	1	0	0	0	0	0	0	0	0	0	0	0	0	0	0	1	0	0
Isolate80	WERB1	0	1	1	0	1	1	0	0	0	0	0	0	0	0	0	0	0	0	1	0	0	0	0	0	0	1	0	1
Isolate81	WERB10	0	1	1	0	0	1	0	1	0	0	0	0	0	0	0	0	0	0	0	0	0	0	0	0	0	1	0	2
Isolate82	WERB11	0	1	0	0	0	3	0	2	1	0	1	0	0	0	0	0	0	0	0	0	0	0	0	0	0	1	0	0
Isolate83	WERB13	0	1	1	0	1	1	0	1	0	0	0	0	0	0	0	0	0	0	1	0	0	0	0	0	0	1	0	1
Isolate84	WERB14	0	1	2	0	0	3	0	1	0	0	1	0	0	0	0	0	0	0	0	0	1	0	0	1	0	1	1	0
Isolate85	WERB15	0	1	1	0	1	1	0	1	0	0	0	0	0	0	0	0	0	0	0	0	0	0	0	0	0	2	0	0
Isolate86	WERB16	0	2	2	0	0	2	0	0	0	0	1	0	0	0	1	0	0	0	0	0	1	0	1	1	0	2	1	0
Isolate87	WERB17	0	1	1	0	0	1	0	1	0	0	0	0	0	0	0	0	0	0	0	0	1	0	0	0	0	1	0	1
Isolate88	WERB18	0	1	1	0	0	1	0	1	0	0	0	0	0	0	0	0	0	0	0	0	0	0	0	0	0	1	0	0
Isolate89	WERB2	0	2	1	0	0	2	0	6	1	0	1	0	0	1	1	0	0	0	0	1	0	0	0	0	0	2	0	0
Isolate90	WERB8	0	1	1	0	1	1	0	1	0	0	0	0	0	0	0	0	0	0	1	0	0	0	0	0	0	1	0	1
Isolate91	WERB9	0	1	1	0	0	1	0	2	0	0	0	0	0	0	0	0	0	0	0	0	0	0	0	0	0	1	0	2
Isolate92	WERD10	0	1	0	0	0	2	0	2	0	0	2	0	0	0	0	0	0	0	0	0	0	0	0	0	0	1	0	0
Isolate93	WERD11	0	1	1	0	1	1	0	0	0	0	0	0	0	0	0	0	1	0	1	0	0	0	0	0	0	1	0	1
Isolate94	WERD12	0	1	0	0	0	2	0	2	1	0	2	0	0	0	0	0	0	0	0	0	0	0	0	0	0	1	0	0
Isolate95	WERD8	0	1	0	0	0	2	0	1	1	0	0	0	0	0	1	0	0	0	0	0	0	0	0	0	0	1	0	0
