## Supplementary material for "Flavobacteria buffer nitrous oxide emissions from partial denitrifiers in coastal sediments": Supplmentary Table 7

### Sheet: S6-Slurries Activity
	St. Kilda			Werribee			St. Kilda			Werribee
	10 ppm/ 0.8 uM						1000 ppm/ 108 uM
Time (h)	Rep1	Rep2	Rep3	Rep1	Rep2	Rep3	Rep1	Rep2	Rep3	Rep1	Rep2	Rep3
0	0.898	0.857	0.892	0.652	0.71	0.617	102.213	108.945	96.12	115.767	118.162	110.905
1	0.83	0.821	0.828	0.454	0.532	0.507	108.039	116.137	102.652	116.087	107.163	98.326
4	0.681	0.626	0.629	0.23	0.24	0.287	110.152	120.897	98.879	91.874	105.528	80.726
8	0.453	0.374	0.367	0.167	0.166	0.166	110.859	119.755	95.203	39.004	61.87	36.85
24	0.017	0	0	0	0	0	74.453	104.744	70.875	0	0	0
48							16.863	0	44.242
72							0	0	0
Rate (uM/h)	0.0548	0.0616	0.0657	0.0984	0.1128	0.0804	2.0544	4.261	2.4509	9.8907	6.5062	8.9314
Wet weight (g)	5.3	5.4	5.4	6.47	6.84	6.53	5.5	5.7	5.4	5.5	6.1	5.8
Rate (uM/g/h)	0.0103396	0.0114074	0.0121667	0.0152087	0.0164912	0.0123124	0.373527	0.747544	0.45387	1.79831	1.06659	1.5399
Rate(nmol/g/h)	0.516981	0.57037	0.608333	0.760433	0.824561	0.61562	18.6764	37.3772	22.6935	89.9155	53.3295	76.9948

### Sheet: S6-St.Kilda community Kinetics
	N2O concentration				N2O concentration				N2O concentration				N2O concentration				N2O concentration
Time (h)	0.8 uM				4 uM				7 uM				18 uM				38 uM
0	0.839	0.876	0.862		4.292	4.031	4.019		7.171	7.507	7.226		18.663	18.081	7.834		38.111	40.271	38.785
1	0.777	0.777	0.731		3.971	3.808	3.895		7.503	6.991	7.202		18.287	16.574	16.286		42.575	38.352	36.804
4	0.568	0.506	0.51		3.659	3.251	3.391		6.865	6.324	6.437		17.076	15.15	14.698		39.543	35.379	35.998
8	0.297	0.278	0.299		2.462	2.407	2.601		6.119	4.962	5.188		15.018	12.281	12.98		35.701	33.394	34.941
12	0.114	0.11	0.153		1.706	1.551	1.811		5.103	3.709	3.911		11.522	8.445	9.702		30.612	21.858	23.585
24	0	0	0		0	0	0		0.959	0.28	0		3.305	-0.927	2.846		26.258	17.12	19.248
29																	16.722	2.684	4.009
48																	4.932	0	0
	N2O concentration				N2O concentration
Time (h)	111uM				104 uM
0	113.159	97.317	122.694		101.607	104.981	105.501
12	119.713	98.811	112.351		93.687	89.543	89.894
24	129.801	31.556	118.398		87.866	89.335	82.183
31	105.442	0	89.982		86.887	81.592	76.481
48	74.797	0	43.841		0	59.043	39.878
72	19.349	0	0		0	0	0
Initial Concentration	Rates (uM/h)	Rates (umol/h)	Rates (umol/h/g wt)	Outliers (Determined Q =1%)
0.265	0.0372	0.00186	0.000326889	No
0.174	0.0372	0.00186	0.000315789	No
0.179	0.0368	0.00184	0.000337615	No
0.839	0.0618	0.00309	0.000584121	No
0.876	0.0639	0.003195	0.000598315	No
0.862	0.0578	0.00289	0.000507018	No
4.292	0.2168	0.01084	0.00197091	No
4.031	0.2056	0.01028	0.00193597	No
4.019	0.1859	0.009295	0.00155956	No
7.171	0.2151	0.010755	0.00193088	No
7.507	0.2992	0.01496	0.00271506	No
7.226	0.2843	0.014215	0.00234959	No
18.663	0.5783	0.028915	0.0050287	No
18.081	0.7589	0.037945	0.00714595	Yes
16.286	0.5928	0.02964	0.00505802	No
42.575	0.7918	0.03959	0.00745574	Yes
40.271	1.1757	0.058785	0.0101353	No
38.785	1.078	0.0539	0.00947276	No
129.801	2.2235	0.111175	0.0184065	No
122.694	1.6058	0.08029	0.0146248	No
101.607	0.4863	0.024315	0.00451113	Yes
104.981	0.6683	0.033415	0.00574141	Yes
105.501	0.91	0.0455	0.00781787	Yes

### Sheet: S6-Werribee community Kinetics
Time (h)	1.2 (uM)			~10 (uM)			20 (uM)			~40 (uM)			~80 (uM)
0	1.276	1.285	1.27	16.625	10.705	9.793	18.889	20.706	20.611	39.062	40.509	39.827	84.769	84.217	78.889
1	1.07	1.116	0.939	16.013	9.509	8.977
2	0.978	0.905	0.841	14.268	8.939	8.115	18.861	14.665	18.572	39.09	39.192	37.355	89.298	75.02	79.176
4	0.591	0.597	0.425	13.368	6.153	5.726	17.054	9.05	16.632	36.475	32.739	34.593	86.682	75.808	74.644
7	0.421	0.313	0.369	9.644	2.711	2.671	15.53	0	14.84	29.88	17.383	29.975	75.18	49.732	69.11
12	0.159	0.228	0.106	3	0.239	0.116	9.322	0	9.93	15.342	0	15.095	57.905	3.047	45.248
24	0.085	0.085	0.085	0.085	0.126	0.085	0	0	0.33	0	0	0	29.672	0	0
Concentration	Model	r2	Rate (uM/h)	Rates (umol /h)	Rates (umol/h/gwt)	nmol/g/h	Outliers (Determined Q =1%)
1.276	y=-0.167x+1.271	0.9878	0.167	0.00835	0.00165347	1.65347	No
1.285	y=-0.1733x+1.279	0.9961	0.1733	0.008665	0.00152285	1.52285	No
1.27	y=-0.2012x+1.2208	0.9738	0.2012	0.01006	0.00175874	1.75874	No
16.63	y=-1.1294x+17.047	0.9873	1.1294	0.05647	0.0109015	10.9015	No
10.71	y=-1.1517x + 10.828	0.9946	1.1517	0.057585	0.010174	10.174	No
9.793	y=-1.0384x + 9.9638	0.9973	1.0384	0.05192	0.00968657	9.68657	No
18.86	y=-0.9389x+21.06	0.9714	0.9389	0.046945	0.00872584	8.72584	No
20.71	y=-2.914x +. 0.635	0.9996	2.914	0.1457	0.0255166	25.5166	Yes
20.61	y=-0.8389x+20.336	0.9983	0.8389	0.041945	0.00797433	7.97433	No
39.09	y=-2.4242x+45.348	0.983	2.4242	0.12121	0.0232203	23.2203	No
39.19	y=-3.3983x+43.5	0.9153	4.4216	0.22108	0.0430117	43.0117	Yes
39.83	y=-2.0475x + 41.606	0.9593	2.0475	0.102375	0.01875	18.75	No
89.3	y=-2.7884x+95.073	0.9902	2.7884	0.13942	0.0260112	26.0112	No
84.22	y=-6.8314x+91.722	0.9373	4.6403	0.232015	0.0410646	41.0646	Yes
79.18	y=-3.391x + 88.238	0.9536	3.391	0.16955	0.029903	29.903	No

### Sheet: S6-Olleya marilimosa Activity
	Aerobic growth						Anaerobic growth + N2O
Time (h)	OD600					Time (h)	OD600			N2O concentration (ppmv)
0	0.05	0.05	0.031			0	0.055	0.061	0.047	54.6238	64.9755	55.6738
1						1				40.8327	33.9662	43.786
2	0.067	0.063	0.049			2	0.043	0.041	0.042	1.37029	1.56567	5.45542
6	0.524	0.54	0.427			6	0.064	0.054	0.046	0	0	0
10	1.247	1.238	1.203			10	0.066	0.073	0.058
22	1.2	1.244	1.249			22	0.059	0.052	0.048	8.3931	7.87858	4.15721
24	1.171	1.173	1.191			24	0.049	0.04	0.027	0	0	0
MM Kinetics	N2O concentration (uM)
Time (h(	~ 1uM				~4 uM				~ 15 uM				~ 30 uM				~ 100 uM
0		1.933	2.025	1.702	4.66	2.576	5.31	4.933	4.831	14.591	15.034	15.542	15.025	32.05	33.771	33.02	112.657	110.422	105.87	110.287
0.5	1.026	0.752	0.656	0.664	1.214	2.055	1.576	1.503	4.1	5.816	6.478	8.788	16.831	19.86	17.48	24.737	95.657	99.156	98.314	101.57
1	0.432	0.229	0.202	0.234	0.47	0.318	0.353	0.167	0.758	1.255	1.127	2.054	3.954	3.571	3.224	5.575	76.753	87.854	82.554	95.281
2	0.007	0	0	0	0	0	0	0	0.131	0.01	0	0	0.084	0.027	0.001	0.042	5.093	16.966	9.411	23.023
4	0	0	0	0	0	0	0	0	0	0	0	0	0	0	0	0.029	0.079	0.047	0	0
T0-T1	-2.052	2.362	2.738	2.076	6.892	1.042	7.468	6.86	1.462	17.55	17.112	13.508	-3.612	24.38	32.582	16.566	34	22.532	15.112	17.434
	Protein Concentration (ug/mL) Original	Dilution factor	Protein Concentration (Real)
ST41 -1	749.231	0.008332	6.24259
ST41 -2	690.385	0.00815217	5.62814
ST41 -3	710.769	0.00791557	5.62614
ST41 -4	743.462	0.00911854	6.77928
Initial Concentration (uM)	Rate (uM/h)	Rate (umol/mL/h)	Rate (nmol/ug protein/h)
1.933	2.362	0.002362	0.000419677
2.025	2.738	0.002738	0.000486657
1.702	2.076	0.002076	0.000306227
4.66	6.892	0.006892	0.00110403
2.576	1.042	0.001042	0.000185141
5.31	7.468	0.007468	0.00132738
4.933	6.86	0.00686	0.00101191
4.831	1.462	0.001462	0.000234198
14.591	17.55	0.01755	0.00281133
15.034	17.112	0.017112	0.00274117
15.542	13.508	0.013508	0.00216385
15.025	-3.612	-0.003612	-0.000578606
32.05	24.38	0.02438	0.00390543
33.771	32.582	0.032582	0.00521931
33.02	16.566	0.016566	0.00265371
112.657	34	0.034	0.00544646
110.422	22.532	0.022532	0.0036094
105.87	15.112	0.015112	0.00242079
110.287	17.434	0.017434	0.00279275

### Sheet: S6-Winogradskyella sp. Activity
	Aerobic growth						Anaerobic growth + N2O
Time (h)	OD600					Time (h)	OD600			Headspace N2O (ppmv)
0	0.036	0.039	0.038			0	0.049	0.048	0.038	59.5213	76.5507	74.0347
2	0.07	0.096	0.071			2	0.049	0.055	0.045	63.3435	26.1539	34.7283
4	0.117	0.127	0.1			4	0.069	0.071	0.048	37.6621	0	3.65231
6	0.148	0.156	0.127			6	0.042	0.054	0.03	0	0	0
8	0.213	0.294	0.199			8	0.073	0.055	0.049	0	0	0
22	1.6	1.591	1.5			22	0.103	0.066	0.019	0	0	0
24	1.697	1.638	1.602			24	0.09	0.052	0.028	0	0	0
MM Kinetics
Time	1 uM				5 uM				20 uM				50 uM				30 uM				90 uM
0	1.085	1.025	1.042	1.019	5.168	5.514	5.879	5.191	28.011	22.155	22.335	21.407	53.798	59.431	45.146	43.238	29.007	33.205	32.229	31.733	98.689	86.708	96.726	96.913
2	0.408	0.406	0.341	0.464	2.626	2.915	2.39	2.806	15.008	15.78	14.331	14.944	39.313	41.126	34.289	33.681	28.566	29.614	34.517	30.943	96.464	92.886	102.601	97.652
4	0.243	0.241	0.233	0.242	0.35	0.341	0.306	0.381	8.349	7.241	6.541	7.657	33.228	32.697	29.275	29.478	21.612	20.998	21.698	23.441	87.937	85.44	89.21	89.572
6	0.241	0.262	0.233	0.232	0.229	0.225	0.219	0.222	1.391	0.229	0	0	22.974	21.979	17.815	21.613	14.237	11.746	12.365	15.93	81.106		83.072
8	0.246	0.222	0.227	0.226	0.222	0.225	0.22	0.219	0	0	0	0	11.822	10.66	7.217	11.87	6.493	2.106	3.575	5.69	68.972	67.206	74.893	74.366
12																	0	0	0	0	52.826	52.758	58.097	54.339
24																	0	0	0	0	0	0	0	0
Initial Conc.	Rates (uM/h)	Rate (umol/mL/h)	Rate (umol/ug protein/ h)					Protein Concentration (ug/mL)	Dilution factor	Protein Concentration (Real) (ug/mL)
1.085	0.2105	0.0002105	6.67487e-05				ST43-1	408.5	0.00772	3.15362
1.025	0.196	0.000196	5.82229e-05				ST43-2	513.167	0.00656	3.36637
1.042	0.2023	0.0002023	5.17055e-05				ST43-3	534.5	0.00732	3.91254
1.019	0.1943	0.0001943	6.11497e-05				ST43-4	443.778	0.00716	3.17745
5.168	1.2045	0.0012045	0.000381942
5.514	1.2933	0.0012933	0.000384182
5.879	1.3933	0.0013933	0.000356111
5.191	1.2025	0.0012025	0.000378448
28.011	4.326	0.004326	0.00137176
22.155	3.7159	0.0037159	0.00110383
22.335	3.7398	0.0037398	0.00095585
21.407	3.5754	0.0035754	0.00112524
29.007	2.9679	0.0029679	0.00143991
33.205	4.0033	0.0040033	0.00146225
32.229	3.973	0.003973	0.00108891
31.733	3.355	0.003355	0.00106936
53.798	5.0146	0.0050146	0.00159011
59.431	5.8345	0.0058345	0.00173317
45.146	4.6166	0.0046166	0.00117995
43.238	3.7402	0.0037402	0.00117711
98.689	3.7396	0.0037396	0.00181431
86.708	2.7903	0.0027903	0.00101919
96.726	3.1597	0.0031597	0.000866
96.913	3.0354	0.0030354	0.000967495
126.482	6.3177	0.0063177	0.000381942
122.258	5.542	0.005542	0.000384182
121.354	5.9965	0.0059965	0.000356111
129.472	5.8323	0.0058323	0.000378448

### Sheet: S6-Marinobacter Activity
	Aerobic growth					Anaerobic growth + N2O
Time (h)	OD600				Time (h)	OD600			Headspace N2O (ppmv)
0	0.073	0.062	0.065		0	0.062	0.054	0.061	41.6784	50.3635	49.3257
2	0.14	0.13	0.139		2	0.049	0.038	0.037	24.6093	24.8451	19.0627
4	0.297	0.253	0.289		4	0.044	0.032	0.021	0.123642	0	0
6	0.506	0.491	0.504		6	0.043	0.028	0.028	0	0	0
8	0.65	0.589	0.606		8	0.016	0.003	0	0	0	0
12	0.815	0.821	0.871		12	0.04	0.019	0.011	0	0	0
24	0.897	0.895	0.916		24	0.045	0.012	0.012	0	0	0
MM Kinetics
Time	1 uM				5 uM				7uM				60 uM				100 uM
0	0.988	1.068	0.985	0.966	5.366	5.536	5.548	5.434	6.334	10.162	7.639	6.314	65.196	64.383	50.906	55.921	132.496	133.535	135.95	135.537
0.5	0.462	0.494	0.499	0.411
1	0.002	0.064	0.143	0	2.398	2.084	2.775	1.454	0.967	0.924	1.872	0	38.022	36.176	38.045	33.377
2	0	0	0	0	0	0	0	0	0	0	0	0	5.636	6.026	14.149	0	83.339	88.57	98.704	73.88
3					0	0	0	0	0	0	0	0					3.009	3.715	11.59	0
4	0	0	0	0	0	0	0	0	0	0	0	0	0	0	0	0	0	0	0	0
6													0	0	0	0	0	0	0	0
Initial Conc.	Rates (uM/h)	Rates (umol/mL/h)	Rate (umol/ug/protein/h)				Protein Concentration (ug/mL)	Dilution factor	Protein Concentration (Real) (ug/mL)
0.988	0.986	0.000986	0.000598906			R2A1.1-1	112.455	0.01464	1.64633
1.068	1.004	0.001004	0.000499237			R2A1.1-2	123.227	0.01632	2.01107
0.985	0.842	0.000842	0.000467035			R2A1.1-3	132.955	0.01356	1.80286
0.966	0.966	0.000966	0.000359351			R2A1.1-4	134.409	0.02	2.68818
5.366	2.683	0.002683	0.00162968
5.536	2.768	0.002768	0.00137638
5.548	2.774	0.002774	0.00153866
5.434	2.717	0.002717	0.00101072
6.334	5.367	0.005367	0.00325997
10.162	9.238	0.009238	0.00459358
7.639	5.767	0.005767	0.0031988
6.314	6.314	0.006314	0.0023488
65.196	29.78	0.02978	0.0180887
64.383	29.179	0.029179	0.0145092
50.906	18.379	0.018379	0.0101943
55.921	27.961	0.027961	0.0104015
132.496	40.508	0.040508	0.024605
133.535	40.303	0.040303	0.0200406
135.95	38.192	0.038192	0.0211841
135.537	43.129	0.043129	0.0160439

### Sheet: S6-Oceanimonas sp. Activity
	Aerobic growth							Anaerobic growth + N2O
Time (h)	OD600						Time (h)	OD600			Headspeace N2O
0	0.047	0.029	0.041				0	0.051	0.047	0.052	89.802	75.1014	85.5756
2	0.121	0.138	0.124				2	0.07	0.073	0.071	71.436	27.2148	78.7001
4	1.038	1.036	0.973				4	0.095	0.086	0.083	15.9075	0	0
6	1.601	1.475	1.355				6	0.076	0.067	0.071	0	0	0
8	1.794	1.825	1.642				8	0.089	0.078	0.073	0	0	0
23	1.853	1.797	1.836				23	0.109	0.088	0.087	0	0	0
Time	1uM				6 uM				7 uM				20 uM
0	1.20613	1.11793	1.05664	1.01961	6.45307	5.88038	6.08374	6.24999	7.93087	6.79903	8.07976	8.178	23.4518	21.7972	22.1592	18.8965
0.5	0.986879	0.934338	0.980997	0.8571	4.53288	4.40053	4.3782	4.40774	5.65745	4.89457	5.51803	4.23355	17.3166	16.8152	16.621	14.0805
1	1.0152	0.88639	1.10847		5.06351	4.77736	4.71585	2.70105	5.16573	4.07435	5.29596	3.62104	17.0574	14.4763	16.5338	11.3324
2		0.85281	0.963944	0.559284	3.80021	3.68469	3.83463	1.638	2.79322	3.09338	4.08224	1.1166	11.9726	12.0704	12.5698	8.79354
3	0.839989	0.696168	0.838679	0.377907	3.64335	3.18521	3.36412	0.776206	0.964791	1.67294	3.18394	0	10.1943	9.42902	11.306	4.44275
4	0.307559	0.682811	0.402443		0.26342	2.52048	2.16433	2.45157	0	0	0.207814	1.40874	5.35119	5.75946	7.94797	1.1714
Initial Concentration (uM)	Rate (uM/h)	Rate (umol/mL/h)	Rate (umol/ug protein/ h)							Protein Concentration (ug/mL) Original	Dilution factor	Protein Concentration (Real)	Dilution Factor
1.20613	0.1819	0.0001819	5.90691e-05						Oceanimonas -1	236.154	0.008332	3.07945	0.01304
1.11793	0.0985	9.85e-05	3.19863e-05						Oceanimonas -2	199.231	0.00815217	2.47843	0.01244
1.05664	0.1442	0.0001442	4.68266e-05						Oceanimonas -3	209.615	0.00791557	2.58665	0.01234
1.01961	0.2089	0.0002089	6.78369e-05						Oceanimonas -4	257.692	0.00911854	3.22115	0.0125
6.45307	1.2345	0.0012345	0.000400884
5.88038	0.7411	0.0007411	0.00024066
6.08374	0.8103	0.0008103	0.000263132
6.24999	1.7233	0.0017233	0.000559614
7.93087	1.9302	0.0019302	0.000626801
6.79903	1.5333	0.0015333	0.000497914
8.07976	1.6456	0.0016456	0.000534382
8.178	2.4695	0.0024695	0.00080193
23.4518	4.0171	0.0040171	0.00130449
21.7972	3.5586	0.0035586	0.0011556
22.1592	3.0987	0.0030987	0.00100625
18.8965	4.1079	0.0041079	0.00133397
41.595	4.4622	0.0044622	0.00144903
43.7575	6.283	0.006283	0.0020403
43.3824	4.5495	0.0045495	0.00147738
