## Supplementary material for "Flavobacteria buffer nitrous oxide emissions from partial denitrifiers in coastal sediments": Supplmentary Table 8

### Sheet: S8-JUAIIJ01 sp.
Isolate JUAIIJ01
NO3 treatment
Time (h)	N2O (uM)			NO3- (uM)			NO2- (uM)			Control NO3- (uM)
0	0	0	0	944.064	961.036	847.332	2.36429	17.5357	2.66786	923.789	937.714
2	0	0	0	920.607	916.418	983.643	7.96429	1.43929	16.3571	898.814	957.5
4	0	0	0	891.711	947.393	959.243	1.14643	9.75	1.47143	961.679	923.85
6	0	0	0	901.929	906.15	913.714	5.21429	0.992857	4.14286	947.621	958.107
8	0	0	0	930.475	946.725	917.25	1.66786	3.275	18.4643	918.607	956
12	0	0	0	894.632	927.036	905.739	1.79643	15.8214	1.40357	923.364	909.429
24	0	0	0	896.286	905.429	893.079	10.8571	8.85714	3.35	923.089	945.857
NO2 treatment
Time (h)	N2O (uM)			NO2- (uM)			Control NO2- (uM)
0	0	0	0	80	99.6429	86.7857	78.5714	96.0714
2	0	0	0	82.8571	99.6429	78.9286	78.9286	90.7143
4	0	0	0	86.4286	88.9286	82.8571	105.357	81.4286
6	0	0	0	84.6429	80.3571	94.6429	83.9286	85
8	0	0	0	79.2857	84.2857	84.2857	84.6429	81.0714
12	31.1436	1.98771	0	18.6071	25.8571	67.1429	91.0714	86.0714
24	55.4865	58.725	55.0473	0.739286	1.86786	4.64286	85.7143	81.7857

### Sheet: S8-Antarctobacter
Isolate Antarctobacter sp.
NO3 treatment
Time (h)	N2O (uM)			NO3- (uM)			NO2- (uM)			Control NO3- (uM)
0	0	0	0	915.739	946.821	887.571	2.11786	6.75	8.85714	955.975	949.136
2	0	0	0	866.071	909.286	940.357	48.2143	44.2857	52.5	977.375	1004.39
4	0	0	0	840.357	893.571	815	63.2143	85	67.1429	923.807	954
6	11.8593	11.0797	12.3613	682.5	753.929	763.214	78.2143	85.3571	83.2143	1009.38	939.957
8	81.3286	62.7415	64.294	724.286	748.571	771.786	104.286	119.286	96.0714	1084.96	941.179
12	380.882	275.572	234.949	534.286	527.857	555	15.7143	65	80.7143	919.764	944.536
24	993.17	999.71	1033.51	45.2857	39.4643	25.6821	15.0714	10.8929	2.49643	926.521	1005.87
NO2 treatment
Time (h)	N2O (uM)			NO2- (uM)			Control NO2- (uM)
0	0	0	0	98.9286	92.8571	82.8571	71.7857	77.1429
2	0	0	0	96.4286	56.7857	93.9286	93.2143	82.8571
4	0	0	0	35.7143	9.78571	35.5	72.8571	90.3571
6	0	0	0	39.2857	9.07143	23.0714	81.0714	94.6429
8	0	0	0	32.3214	17.8214	18.4286	82.1429	79.2857
12	9.06623	9.42338	7.60617	37.8571	32.3214	32.1786	80.7143	80.3571
24	45.6885	40.2966	38.5302	28.6071	8.28571	35.2857	82.5	80.3571
