## Supplementary material for "Flavobacteria buffer nitrous oxide emissions from partial denitrifiers in coastal sediments": Supplmentary Table 9

### Sheet: All
Site	Season	No.	Sample ID	Environment	Water sample	Depth	N2O
				High/low energy		(cm)	nM	% saturation
Werribee	Autumn (May 2024)	1	W1	ME	Surface	0	0	0
		2	W2	ME	Porewater	10	0	0
		3	W3	ME	Porewater	20	0	0
		4	W4	ME	Porewater	30	0	0
		5	W5	ME	Porewater	10	0	0
		6	W6	ME	Porewater	20	0	0
		7	W7	ME	Porewater	30	0	0
		8	W8	ME	Porewater	10	23.22	356.549
		9	W9	ME	Porewater	20	0	0
		10	W10	ME	Porewater	30	0	0
Werribee	Spring (Nov 2024)	11	W11	ME	Surface	0	0	0
		12	W12	ME	Porewater	10	0	0
		13	W13	ME	Porewater	20	0	0
		14	W14	ME	Porewater	30	0	0
		15	W15	ME	Porewater	10	0	0
		16	W16	ME	Porewater	20	0	0
		17	W17	ME	Porewater	30	0	0
		18	W18	ME	Porewater	10	0	0
		19	W19	ME	Porewater	20	0	0
		20	W20	ME	Porewater	30	0	0
St Kilda	Spring (Oct 2024)	21	SK1	LE	Surface	0	5.41338	83.12
		22	SK2	LE	Porewater	10	0	0
		23	SK3	LE	Porewater	20	0	0
		24	SK4	LE	Porewater	30	0	0
		25	SK5	LE	Porewater	10	0	0
		26	SK6	LE	Porewater	20	0	0
		27	SK7	LE	Porewater	30	0	0
		28	SK8	LE	Porewater	10	0	0
		29	SK9	LE	Porewater	20	0	0
		30	SK10	LE	Porewater	30	0	0
St Kilda	Spring (Oct 2024)	31	SK11	HE	Surface	0	5.60298	86.0312
		32	SK12	HE	Porewater	10	0	0
		33	SK13	HE	Porewater	20	0	0
		34	SK14	HE	Porewater	30	0	0
		35	SK15	HE	Porewater	10	0	0
		36	SK16	HE	Porewater	20	0	0
		37	SK17	HE	Porewater	30	0	0
		38	SK18	HE	Porewater	10	0	0
		39	SK19	HE	Porewater	20	0	0
		40	SK20	HE	Porewater	30	0	0
St Kilda	Spring (Nov 2024)	41	SK21	LE	Surface	0	0	0
		42	SK22	LE	Porewater	10	0	0
		43	SK23	LE	Porewater	20	0	0
		44	SK24	LE	Porewater	30	0	0
		45	SK25	LE	Porewater	10	0	0
		46	SK26	LE	Porewater	20	0	0
		47	SK27	LE	Porewater	30	0	0
		48	SK28	LE	Porewater	10	0	0
		49	SK29	LE	Porewater	20	0	0
		50	SK30	LE	Porewater	30	0	0
St Kilda	Spring (Nov 2024)	51	SK31	HE	Surface	0	0	0
		52	SK32	HE	Porewater	10	0	0
		53	SK33	HE	Porewater	20	0	0
		54	SK34	HE	Porewater	30	0	0
		55	SK35	HE	Porewater	10	0	0
		56	SK36	HE	Porewater	20	0	0
		57	SK37	HE	Porewater	30	0	0
		58	SK38	HE	Porewater	10	0	0
		59	SK39	HE	Porewater	20	0	0
		60	SK40	HE	Porewater	30	617.169	9476.34
